# In heart failure reactivation of RNA-binding proteins drives the transcriptome into a fetal state

**DOI:** 10.1101/2021.04.30.442191

**Authors:** Matteo D’Antonio, Jennifer P. Nguyen, Timothy D. Arthur, Hiroko Matsui, Margaret K.R. Donovan, Agnieszka D’Antonio-Chronowska, Kelly A. Frazer

**Author notes:** The authors wish it to be known that, in their opinion, the first two authors should be regarded as joint First Authors.

## Abstract

Transcriptome-wide expression changes occur during heart failure, including reactivation of fetal-specific isoforms. However, the underlying molecular mechanisms and the extent to which a fetal gene program switch occurs remains unclear. Limitations hindering transcriptome-wide analyses of alternative splicing differences (i.e. isoform switching) in cardiovascular system (CVS) tissues between fetal and adult (healthy and diseased) stages have included both cellular heterogeneity across bulk RNA-seq samples and limited availability of fetal tissue for research. To overcome these limitations, we have deconvoluted the cellular compositions of 996 RNA-seq samples representing heart failure, healthy adult (heart and arteria), and fetal-like (iPSC-derived cardiovascular progenitor cells) CVS tissues. Comparison of the expression profiles revealed that RNA-binding proteins (RBPs) are highly overexpressed in fetal-like compared with healthy adult and are reactivated in heart failure, which results in expression of thousands fetal-specific isoforms. Of note, isoforms for 20 different RBPs were among those that reverted in heart failure to the fetal-like expression pattern. We determined that, compared with adult-specific isoforms, fetal-specific isoforms are more likely to bind RBPs, have canonical sequences at their splice sites and encode proteins with more functions. Our findings suggest targeting RBP fetal-specific isoforms could result in novel therapeutics for heart failure.
