## Supplementary material for "In heart failure reactivation of RNA-binding proteins drives the transcriptome into a fetal state": Table S9

### Sheet: Sheet1
RBP name	Motif ID	Tissue 1	Tissue 2	log2 (Tissue1 / Tissue2)	p-value (Homer)	q-value (Homer)
ANKHD1	ANKHD1_M002_0_6	iPSC-CVPC	Heart	-0.253757	0.1	0.3794
CELF1	CELF1	iPSC-CVPC	Heart	0.00232881	0.1	0.3483
CNOT4	CNOT4	iPSC-CVPC	Heart	0.00029008	1	0.9602
CNOT4	CNOT4_M147_0_6	iPSC-CVPC	Heart	-0.0262581	1	0.8247
CPEB1	CPEB1	iPSC-CVPC	Heart	-0.0375173	0.1	0.4872
CPEB2	CPEB2_M012_0_6	iPSC-CVPC	Heart	-0.0585767	0.1	0.4872
CPEB4	CPEB4_M149_0_6	iPSC-CVPC	Heart	-0.0499633	1	0.5842
DAZAP1	DAZAP1	iPSC-CVPC	Heart	-0.0136069	1	0.7322
DAZAP1	DAZAP1_M013_0_6	iPSC-CVPC	Heart	0.0247184	1	0.8517
EIF4G2	EIF4G2	iPSC-CVPC	Heart	-0.0004931	1	0.9389
ENOX1	ENOX1_M140_0_6	iPSC-CVPC	Heart	-0.180721	1	1
ESRP1	ESRP1	iPSC-CVPC	Heart	-0.0346847	1	1
ESRP2	ESRP2_M141_0_6	iPSC-CVPC	Heart	0.0539069	0.1	0.3483
EWSR1	EWSR1	iPSC-CVPC	Heart	0.00314656	1	0.9518
FMR1	FMR1_M016_0_6	iPSC-CVPC	Heart	-0.0342734	1	1
FUBP1	FUBP1	iPSC-CVPC	Heart	0.00267239	1	0.9679
FUBP3	FUBP3	iPSC-CVPC	Heart	-0.0078403	1	0.8345
FUS	FUS	iPSC-CVPC	Heart	0.0498447	0.1	0.0827
FUS	FUS_M316_0_6	iPSC-CVPC	Heart	-0.0105063	1	0.8333
FXR1	FXR1_M152_0_6	iPSC-CVPC	Heart	0.0294104	1	0.9881
FXR2	FXR2_M020_0_6	iPSC-CVPC	Heart	0.0285938	1	0.8069
G3BP2	G3BP2_M021_0_6	iPSC-CVPC	Heart	-0.0455147	1	0.753
HNRNPA0	HNRNPA0	iPSC-CVPC	Heart	-0.0025859	1	0.8617
HNRNPA1	HNRNPA1_M022_0_6	iPSC-CVPC	Heart	0.112733	0.1	0.0719
HNRNPA1	HNRNPA1_M271_0_6	iPSC-CVPC	Heart	0.0651806	0.01	0.0497
HNRNPA1L2	HNRNPA1L2_M023_0_6	iPSC-CVPC	Heart	0.112733	0.1	0.0719
HNRNPA2B1	HNRNPA2B1	iPSC-CVPC	Heart	-0.0126402	1	1
HNRNPA2B1	HNRNPA2B1_M024_0_6	iPSC-CVPC	Heart	0.103594	0.1	0.139
HNRNPC	HNRNPC	iPSC-CVPC	Heart	-0.0156053	1	0.7167
HNRNPC	HNRNPC_M025_0_6	iPSC-CVPC	Heart	-0.0713575	0.1	0.3794
HNRNPD	HNRNPD	iPSC-CVPC	Heart	-0.032449	0.1	0.4872
HNRNPDL	HNRNPDL	iPSC-CVPC	Heart	-0.032449	0.1	0.4872
HNRNPF	HNRNPF	iPSC-CVPC	Heart	-0.0112003	1	1
HNRNPH2	HNRNPH2	iPSC-CVPC	Heart	0.0637286	0.0001	0.0004
HNRNPH2	HNRNPH2_M151_0_6	iPSC-CVPC	Heart	0.0384035	1	0.5402
HNRNPK	HNRNPK	iPSC-CVPC	Heart	0.0435603	1e-06	0
hnRNPK	hnRNPK_M026_0_6	iPSC-CVPC	Heart	0.334537	1e-07	0
HNRNPL	HNRNPL	iPSC-CVPC	Heart	0.00662672	0.1	0.3483
HNRNPL	HNRNPL_M027_0_6	iPSC-CVPC	Heart	0.0499919	0.1	0.2987
HNRNPL	HNRNPL_M089_0_6	iPSC-CVPC	Heart	-0.0394965	1	1
IGF2BP1	IGF2BP1	iPSC-CVPC	Heart	0.0789645	0.01	0.0166
IGF2BP1	IGF2BP1_M296_0_6	iPSC-CVPC	Heart	0.882164	1e-05	0.0001
IGF2BP2	IGF2BP2	iPSC-CVPC	Heart	0.0100547	0.1	0.087
IGF2BP2	IGF2BP2_M032_0_6	iPSC-CVPC	Heart	0.129586	1e-07	0
IGF2BP3	IGF2BP3_M163_0_6	iPSC-CVPC	Heart	0.0963363	0.0001	0.0012
ILF2	ILF2	iPSC-CVPC	Heart	-0.002101	1	1
KHDRBS1	KHDRBS1_M160_0_6	iPSC-CVPC	Heart	-0.029703	1	0.797
KHDRBS3	KHDRBS3	iPSC-CVPC	Heart	0.00099325	1	1
KHDRBS3	KHDRBS3_M033_0_6	iPSC-CVPC	Heart	-0.0739598	1	1
KHSRP	KHSRP	iPSC-CVPC	Heart	-0.0040112	1	0.8617
MATR3	MATR3_M036_0_6	iPSC-CVPC	Heart	0.197111	1e-07	0
MBNL1	MBNL1	iPSC-CVPC	Heart	0.00771444	1	0.8068
MBNL1	MBNL1_M037_0_6	iPSC-CVPC	Heart	-0.175796	1	1
MBNL1	MBNL1_M320_0_6	iPSC-CVPC	Heart	-0.0052986	1	0.5981
MSI1	MSI1	iPSC-CVPC	Heart	0.0149965	1	0.4555
MSI1	MSI1_M040_0_6	iPSC-CVPC	Heart	0.0649387	1	0.6472
MSI1	MSI1_M167_0_6	iPSC-CVPC	Heart	0.0685643	1	0.5941
MSI2	MSI2_M167_0_6	iPSC-CVPC	Heart	0.0685643	1	0.5941
NOVA1	NOVA1	iPSC-CVPC	Heart	-0.054799	0.1	0.4872
NUPL2	NUPL2	iPSC-CVPC	Heart	0.00436201	1	0.4555
PABPC1	PABPC1_M146_0_6	iPSC-CVPC	Heart	-0.0474223	0.1	0.4872
PABPC1	PABPC1_M275_0_6	iPSC-CVPC	Heart	-0.0424557	0.1	0.4872
PABPC1	PABPC1_M349_0_6	iPSC-CVPC	Heart	0.0123383	1	0.9245
PABPC4	PABPC4_M042_0_6	iPSC-CVPC	Heart	-0.0336029	1	0.6614
PABPC5	PABPC5_M162_0_6	iPSC-CVPC	Heart	-0.0760656	0.1	0.3794
PABPN1	PABPN1_M148_0_6	iPSC-CVPC	Heart	-0.016658	1	0.8333
PCBP1	PCBP1	iPSC-CVPC	Heart	0.0268416	0.001	0.0072
PCBP1	PCBP1_M177_0_6	iPSC-CVPC	Heart	0.0884041	0.1	0.0701
PCBP2	PCBP2	iPSC-CVPC	Heart	-0.0010628	1	1
PCBP2	PCBP2_M043_0_6	iPSC-CVPC	Heart	-0.0316765	1	0.8345
PCBP4	PCBP4	iPSC-CVPC	Heart	0.0179933	0.0001	0.0004
PPRC1	PPRC1_M044_0_6	iPSC-CVPC	Heart	-0.355659	0.1	0.4529
PRR3	PRR3	iPSC-CVPC	Heart	0.00187668	1	0.9602
PTBP1	PTBP1_M227_0_6	iPSC-CVPC	Heart	-0.0312424	1	0.6501
PTBP1	PTBP1_M228_0_6	iPSC-CVPC	Heart	-0.0149614	1	1
PTBP3	PTBP3	iPSC-CVPC	Heart	-0.0002897	1	0.9389
PUF60	PUF60	iPSC-CVPC	Heart	0.00197432	1	0.9679
PUM1	PUM1	iPSC-CVPC	Heart	-0.0048811	1	0.8454
QKI	QKI_M046_0_6	iPSC-CVPC	Heart	-0.0097678	1	0.9389
QKI	QKI_M262_0_6	iPSC-CVPC	Heart	0.0423315	1	0.8069
RALY	RALY_M150_0_6	iPSC-CVPC	Heart	-0.0540432	1	0.5922
RALYL	RALYL	iPSC-CVPC	Heart	0.00380933	1	0.9643
RBFOX2	RBFOX2	iPSC-CVPC	Heart	-0.0709665	1	1
RBM15B	RBM15B	iPSC-CVPC	Heart	0.00726967	1	0.5402
RBM22	RBM22	iPSC-CVPC	Heart	0.103551	0.0001	0.0009
RBM23	RBM23	iPSC-CVPC	Heart	0.0194456	1	0.5941
RBM24	RBM24	iPSC-CVPC	Heart	0.00180262	1	0.7946
RBM24	RBM24_M175_0_6	iPSC-CVPC	Heart	-0.0055421	1	0.9389
RBM25	RBM25	iPSC-CVPC	Heart	-0.0029208	1	0.8894
RBM28	RBM28_M047_0_6	iPSC-CVPC	Heart	-0.121527	1	0.5842
RBM3	RBM3_M048_0_6	iPSC-CVPC	Heart	-0.174716	1	0.5981
RBM4	RBM4	iPSC-CVPC	Heart	0.0762094	1e-05	0.0001
RBM4	RBM4_M050_0_6	iPSC-CVPC	Heart	-0.431488	0.001	0.1156
RBM4	RBM4_M109_0_6	iPSC-CVPC	Heart	-0.108216	1	0.727
RBM41	RBM41	iPSC-CVPC	Heart	-0.0050201	1	0.9389
RBM41	RBM41_M051_0_6	iPSC-CVPC	Heart	0.0124909	1	0.9182
RBM42	RBM42_M142_0_6	iPSC-CVPC	Heart	0.0328489	1	0.6925
RBM45	RBM45	iPSC-CVPC	Heart	-0.0294484	1	1
RBM47	RBM47	iPSC-CVPC	Heart	-0.0069226	1	0.8333
RBM4B	RBM4B	iPSC-CVPC	Heart	0.0216316	1	0.4555
RBM5	RBM5_M053_0_6	iPSC-CVPC	Heart	-0.070501	0.1	0.4872
RBM5	RBM5_M145_0_6	iPSC-CVPC	Heart	0.200282	1e-06	0
RBM6	RBM6	iPSC-CVPC	Heart	0.0135545	0.1	0.2607
RBM6	RBM6_M161_0_6	iPSC-CVPC	Heart	0.14229	0.0001	0.001
RBM8A	RBM8A_M054_0_6	iPSC-CVPC	Heart	-0.0853915	1	1
RBMS1	RBMS1_M143_0_6	iPSC-CVPC	Heart	-0.0747539	1	0.7185
RBMS2	RBMS2	iPSC-CVPC	Heart	0.00423492	1	0.8484
RBMS3	RBMS3	iPSC-CVPC	Heart	-0.011445	1	0.8333
RBMS3	RBMS3_M055_0_6	iPSC-CVPC	Heart	-0.0718503	1	0.6614
RBMS3	RBMS3_M164_0_6	iPSC-CVPC	Heart	-0.15968	0.1	0.4177
ANKHD1	RBPmap_ANKHD1_agacgww_human	iPSC-CVPC	Heart	0.626673	1e-05	0.0001
CNOT4	RBPmap_CNOT4_asacahw_drosophila	iPSC-CVPC	Heart	-0.024505	1	1
CNOT4	RBPmap_CNOT4_gacaga_human	iPSC-CVPC	Heart	0.00188341	1	0.9389
CPEB2	RBPmap_CPEB2_chuuuuu_human	iPSC-CVPC	Heart	-0.0693606	1	0.5981
CPEB4	RBPmap_CPEB4_uuuuuu_human	iPSC-CVPC	Heart	-0.0685665	0.1	0.4991
DAZAP1	RBPmap_DAZAP1_uagkwwr_human	iPSC-CVPC	Heart	0.0280923	1	0.8484
EIF	RBPmap_EIF_2ALPHA_wgcaug	iPSC-CVPC	Heart	-0.0128957	1	1
ENOX1	RBPmap_ENOX1_hrkacag_human	iPSC-CVPC	Heart	-0.0121236	1	0.9389
ESRP2	RBPmap_ESRP2_ugggrad_human	iPSC-CVPC	Heart	0.0361194	1	0.9602
FMR1	RBPmap_FMR1_ahggacr_drosophila	iPSC-CVPC	Heart	0.0351894	1	0.9389
FMR1	RBPmap_FMR1_kgacarg_human	iPSC-CVPC	Heart	-0.0558532	1	1
FUS	RBPmap_FUS_cgcgc_human	iPSC-CVPC	Heart	-0.0443941	1	0.8484
FXR1	RBPmap_FXR1_aygacr_human	iPSC-CVPC	Heart	0.0777811	1	0.5222
FXR2	RBPmap_FXR2_dgacrrr_human	iPSC-CVPC	Heart	0.494425	0.001	0.0056
G3BP2	RBPmap_G3BP2_aggaudr_human	iPSC-CVPC	Heart	-0.0352181	1	0.8454
HNRNPA1	RBPmap_HNRNPA1_duagggw_human	iPSC-CVPC	Heart	-0.130907	1	0.5981
HNRNPA1	RBPmap_HNRNPA1_guaguagu_human	iPSC-CVPC	Heart	-0.117652	1	0.7846
HNRNPA1	RBPmap_HNRNPA1_rgnyag_human	iPSC-CVPC	Heart		1	1
HNRNPA1L2	RBPmap_HNRNPA1L2_duagggw_human	iPSC-CVPC	Heart	0.138383	0.1	0.1694
HNRNPA2B1	RBPmap_HNRNPA2B1_aggwuhgr_human	iPSC-CVPC	Heart	0.360176	0.001	0.005
HNRNPA2B1	RBPmap_HNRNPA2B1_duagggw_human	iPSC-CVPC	Heart	-0.130907	1	0.5981
HNRNPA2B1	RBPmap_HNRNPA2B1_gguaguag_human	iPSC-CVPC	Heart	0.0109711	1	0.9245
HNRNPC	RBPmap_HNRNPC_huuuuuk_human	iPSC-CVPC	Heart	-0.0666279	0.1	0.4872
HNRNPF	RBPmap_HNRNPF_gugkau_human	iPSC-CVPC	Heart		1	1
HNRNPF	RBPmap_HNRNPF_gukgykg_human	iPSC-CVPC	Heart		1	1
HNRNPH1	RBPmap_HNRNPH1_gargag_human	iPSC-CVPC	Heart	0.0507122	0.1	0.4202
HNRNPH2	RBPmap_HNRNPH2_gggaggg_human	iPSC-CVPC	Heart	-0.0746388	1	0.7517
HNRNPK	RBPmap_HNRNPK_ccawmcc_human	iPSC-CVPC	Heart	-0.440275	0.01	0.2278
HNRNPL	RBPmap_HNRNPL_acacrav_human	iPSC-CVPC	Heart	-0.0656165	1	1
HNRNPL	RBPmap_HNRNPL_amayama_human	iPSC-CVPC	Heart	0.0418916	1	0.8517
HNRNPM	RBPmap_HNRNPM_gguugguu_human	iPSC-CVPC	Heart	0.054243	1	0.8068
HNRNPU	RBPmap_HNRNPU_uguauug_human	iPSC-CVPC	Heart	0.0363419	1	0.9245
IGF2BP2	RBPmap_IGF2BP2_vmahwca_human	iPSC-CVPC	Heart	0.352774	1e-05	0
IGF2BP3	RBPmap_IGF2BP3_amahwca_human	iPSC-CVPC	Heart		1	1
KHDRBS1	RBPmap_KHDRBS1_auaaaav_human	iPSC-CVPC	Heart	-0.0165979	1	0.8918
KHDRBS3	RBPmap_KHDRBS3_auaaav_human	iPSC-CVPC	Heart	-0.164201	0.1	0.4464
MATR3	RBPmap_MATR3_maucuur_human	iPSC-CVPC	Heart	0.0331669	1	0.9602
MBNL1	RBPmap_MBNL1_gcuugc_human	iPSC-CVPC	Heart	-0.0172093	1	0.9389
MSI1	RBPmap_MSI1_uaguwrg_human	iPSC-CVPC	Heart	-0.12683	1	0.7138
PABPC1	RBPmap_PABPC1_araaaam_human	iPSC-CVPC	Heart	-0.0353662	1	0.7981
PABPC4	RBPmap_PABPC4_aaaaaar_human	iPSC-CVPC	Heart	-0.0828296	0.1	0.5093
PABPC5	RBPmap_PABPC5_agaaadu_human	iPSC-CVPC	Heart	0.00813705	1	1
PABPN1	RBPmap_PABPN1_araaga_human	iPSC-CVPC	Heart	0.118713	0.001	0.0036
PCBP1	RBPmap_PCBP1_ccwwhcc_human	iPSC-CVPC	Heart	0.122484	0.1	0.2335
PCBP2	RBPmap_PCBP2_ccyycch_human	iPSC-CVPC	Heart	0.132404	0.1	0.2335
PCBP3	RBPmap_PCBP3_uuuycc_mouse	iPSC-CVPC	Heart	-0.0660663	1	0.797
PPRC1	RBPmap_PPRC1_ssgcgcs_human	iPSC-CVPC	Heart	0.125531	1	0.9518
PTBP1	RBPmap_PTBP1_hyuuuyu_human	iPSC-CVPC	Heart	0.0605801	1	0.5222
PUM2	RBPmap_PUM2_uguanaua_human	iPSC-CVPC	Heart	-0.275479	0.1	0.4177
QKI	RBPmap_QKI_acuaay_human	iPSC-CVPC	Heart	0.0264376	1	0.8
RALY	RBPmap_RALY_uuuuuub_human	iPSC-CVPC	Heart	-0.0855757	0.1	0.4872
RBFOX1	RBPmap_RBFOX1_wgcaugm_human	iPSC-CVPC	Heart	-0.0128957	1	1
RBM24	RBPmap_RBM24_wgwgugd_human	iPSC-CVPC	Heart	-0.0340566	1	0.8617
RBM28	RBPmap_RBM28_gwguagd_human	iPSC-CVPC	Heart	-0.045	1	0.8617
RBM3	RBPmap_RBM3_radacka_human	iPSC-CVPC	Heart	-0.424498	1	1
RBM38	RBPmap_RBM38_kkguguk_mouse	iPSC-CVPC	Heart	0.00131095	1	0.9389
RBM4	RBPmap_RBM4_gcgcgss_human	iPSC-CVPC	Heart	-0.247927	1	0.6501
RBM41	RBPmap_RBM41_wuacwuk_human	iPSC-CVPC	Heart	-0.0218815	1	1
RBM42	RBPmap_RBM42_aacuamg_human	iPSC-CVPC	Heart	-0.092682	1	0.8454
RBM45	RBPmap_RBM45_gacgamv_human	iPSC-CVPC	Heart	-1.11864	0.01	0.1156
RBM5	RBPmap_RBM5_garggwr_human	iPSC-CVPC	Heart	-0.155231	0.1	0.5214
RBM6	RBPmap_RBM6_hauccar_human	iPSC-CVPC	Heart	0.169474	0.001	0.0056
RBM8A	RBPmap_RBM8A_rygcgcb_human	iPSC-CVPC	Heart	0.125531	1	0.9518
RBMS1	RBPmap_RBMS1_kauauas_human	iPSC-CVPC	Heart	-0.276245	0.1	0.4779
RBMS3	RBPmap_RBMS3_hauaua_human	iPSC-CVPC	Heart	-0.305455	0.01	0.2847
RBP1	RBPmap_RBP1_wcaacrr_drosophila	iPSC-CVPC	Heart	-0.250252	0.1	0.4797
RSF1	RBPmap_RSF1_acgacgv_drosophila	iPSC-CVPC	Heart	-0.604071	0.1	0.4779
SAMD4A	RBPmap_SAMD4A_gckgghm_human	iPSC-CVPC	Heart	-0.0552119	1	0.8345
SART3	RBPmap_SART3_araaaam_human	iPSC-CVPC	Heart	-0.0353662	1	0.7981
SF1	RBPmap_SF1_acuaayv_drosophila	iPSC-CVPC	Heart	0.106915	0.1	0.1606
SFPQ	RBPmap_SFPQ_kurrukk_human	iPSC-CVPC	Heart		1	1
SNRNP70	RBPmap_SNRNP70_rwucaag_human	iPSC-CVPC	Heart	-0.19357	0.1	0.4872
SNRPA	RBPmap_SNRPA_wugcacr_human	iPSC-CVPC	Heart	-0.0103978	1	0.9389
SRP54	RBPmap_SRP54_kkrgg_drosophila	iPSC-CVPC	Heart		1	1
SRSF1	RBPmap_SRSF1_gragga_human	iPSC-CVPC	Heart	0.170499	0.01	0.0164
SRSF10	RBPmap_SRSF10_agagavm_human	iPSC-CVPC	Heart	0.00466138	1	0.9389
SRSF2	RBPmap_SRSF2_ggagwd_human	iPSC-CVPC	Heart	0.107384	0.1	0.1224
SRSF7	RBPmap_SRSF7_acgacg_human	iPSC-CVPC	Heart	-0.949959	0.01	0.2278
SRSF9	RBPmap_SRSF9_akgavmr_human	iPSC-CVPC	Heart	-0.0194087	1	0.9389
SRSF9	RBPmap_SRSF9_kgrwgsm_human	iPSC-CVPC	Heart	0.463947	1e-08	0
TARDBP	RBPmap_TARDBP_gaaugd_human	iPSC-CVPC	Heart	0.00234967	1	1
TIA1	RBPmap_TIA1_uuuuubk_human	iPSC-CVPC	Heart	-0.0241461	1	0.8454
TUT1	RBPmap_TUT1_mrauacu_human	iPSC-CVPC	Heart	0.536053	0.1	0.291
U2AF2	RBPmap_U2AF2_uuuuuyc_human	iPSC-CVPC	Heart	-0.100838	0.1	0.4432
YBX1	RBPmap_YBX1_aacaucd_human	iPSC-CVPC	Heart	-0.100757	1	1
YBX2	RBPmap_YBX2_aacawcd_human	iPSC-CVPC	Heart	-0.146686	1	1
ZC3H10	RBPmap_ZC3H10_ssagcgm_human	iPSC-CVPC	Heart	0.306331	0.1	0.2335
ZC3H14	RBPmap_ZC3H14_uuuduuu_human	iPSC-CVPC	Heart	0.0801204	0.001	0.0039
ZCRB1	RBPmap_ZCRB1_grhuuaa_human	iPSC-CVPC	Heart	-0.0049492	1	0.9389
ZNF638	RBPmap_ZNF638_bguusku_human	iPSC-CVPC	Heart	0.0599129	1	0.9881
RC3H1	RC3H1	iPSC-CVPC	Heart	0.00715821	1	0.4555
SAMD4A	SAMD4A_M061_0_6	iPSC-CVPC	Heart	-0.0017698	1	0.9389
SART3	SART3_M062_0_6	iPSC-CVPC	Heart	-0.0361096	1	0.6049
SF1	SF1	iPSC-CVPC	Heart	0.00508888	1	0.6378
SFPQ	SFPQ	iPSC-CVPC	Heart	-0.0092176	0.01	0.2847
SFPQ	SFPQ_M168_0_6	iPSC-CVPC	Heart	-0.131577	1	0.6974
SNRNP70	SNRNP70_M068_0_6	iPSC-CVPC	Heart	0.14208	0.001	0.0056
SNRPA	SNRPA	iPSC-CVPC	Heart	-0.0118989	0.1	0.4464
SNRPA	SNRPA_M069_0_6	iPSC-CVPC	Heart	-0.0032659	1	0.9389
SNRPA	SNRPA_M317_0_6	iPSC-CVPC	Heart	-0.189825	0.1	0.4872
SNRPA	SNRPA_M318_0_6	iPSC-CVPC	Heart	-0.0908891	1	0.5981
SNRPA	SNRPA_M319_0_6	iPSC-CVPC	Heart	-0.21442	0.1	0.502
SNRPA	SNRPA_M345_0_6	iPSC-CVPC	Heart	0.416986	0.001	0.0056
SNRPA	SNRPA_M346_0_6	iPSC-CVPC	Heart	0.241008	0.0001	0.0005
SNRPA	SNRPA_M347_0_6	iPSC-CVPC	Heart	-0.623584	0.001	0.1156
SNRPA	SNRPA_M348_0_6	iPSC-CVPC	Heart	0.257394	1e-08	0
SRSF1	SRSF1_M102_0_6	iPSC-CVPC	Heart	-0.0477069	1	0.5981
SRSF1	SRSF1_M103_0_6	iPSC-CVPC	Heart	-0.0477069	1	0.5981
SRSF1	SRSF1_M104_0_6	iPSC-CVPC	Heart	-0.0197633	1	0.8454
SRSF1	SRSF1_M105_0_6	iPSC-CVPC	Heart	-0.0226126	1	0.8345
SRSF1	SRSF1_M106_0_6	iPSC-CVPC	Heart	0.110947	0.001	0.0034
SRSF1	SRSF1_M154_0_6	iPSC-CVPC	Heart	0.111538	0.01	0.0137
SRSF1	SRSF1_M272_0_6	iPSC-CVPC	Heart	-0.0225641	1	1
SRSF1	SRSF1_M273_0_6	iPSC-CVPC	Heart	-0.592457	0.01	0.2278
SRSF1	SRSF1_M351_0_6	iPSC-CVPC	Heart	0.145142	0.01	0.0296
SRSF10	SRSF10	iPSC-CVPC	Heart		1	1
SRSF11	SRSF11	iPSC-CVPC	Heart	0.0154682	1e-05	0.0001
SRSF2	SRSF2	iPSC-CVPC	Heart	-0.0057847	0.001	0.1156
SRSF2	SRSF2_M070_0_6	iPSC-CVPC	Heart	0.0847519	0.01	0.0141
SRSF2	SRSF2_M274_0_6	iPSC-CVPC	Heart	-0.203968	0.1	0.4432
SRSF2	SRSF2_M332_0_6	iPSC-CVPC	Heart	-0.235628	0.1	0.4432
SRSF2	SRSF2_M352_0_6	iPSC-CVPC	Heart	0.164631	1e-05	0
SRSF4	SRSF4	iPSC-CVPC	Heart	0.0440698	0.1	0.1224
SRSF5	SRSF5	iPSC-CVPC	Heart	-0.0177335	1	0.7251
SRSF7	SRSF7_M071_0_6	iPSC-CVPC	Heart	-0.327575	0.1	0.4872
SRSF7	SRSF7_M331_0_6	iPSC-CVPC	Heart	0.0277832	1	0.9364
SRSF7	SRSF7_M353_0_6	iPSC-CVPC	Heart	0.345303	1e-05	0.0001
SRSF8	SRSF8	iPSC-CVPC	Heart	-0.002709	1	0.8894
SRSF9	SRSF9	iPSC-CVPC	Heart	0.00221873	1	0.7946
SRSF9	SRSF9_M065_0_6	iPSC-CVPC	Heart	0.140439	0.001	0.0033
SRSF9	SRSF9_M072_0_6	iPSC-CVPC	Heart	-0.0333473	1	0.8333
SRSF9	SRSF9_M333_0_6	iPSC-CVPC	Heart	0.00687818	1	0.4656
TAF15	TAF15	iPSC-CVPC	Heart	-0.0109905	1	1
TARDBP	TARDBP	iPSC-CVPC	Heart	0.0408109	0.001	0.0028
TARDBP	TARDBP_M074_0_6	iPSC-CVPC	Heart	0.0708573	0.1	0.0827
TIA1	TIA1	iPSC-CVPC	Heart	-0.0121517	1	0.8333
TIA1	TIA1_M075_0_6	iPSC-CVPC	Heart	-0.0456867	1	0.5922
TIA1	TIA1_M156_0_6	iPSC-CVPC	Heart	-0.0801604	0.1	0.3794
TRA2A	TRA2A	iPSC-CVPC	Heart	0.00332835	0.01	0.009
TRNAU1AP	TRNAU1AP	iPSC-CVPC	Heart	-0.0187875	1	0.5981
U2AF2	U2AF2_M077_0_6	iPSC-CVPC	Heart	-0.0605461	0.1	0.4722
UNK	UNK	iPSC-CVPC	Heart	0.0287649	0.01	0.009
YBX2	YBX2_M082_0_6	iPSC-CVPC	Heart	-0.109473	1	1
ZC3H10	ZC3H10_M083_0_6	iPSC-CVPC	Heart	0.16487	0.1	0.1764
ZCRB1	ZCRB1	iPSC-CVPC	Heart	-0.0015538	1	0.9389
ZCRB1	ZCRB1_M085_0_6	iPSC-CVPC	Heart	-0.157273	0.01	0.2847
ZFP36	ZFP36	iPSC-CVPC	Heart	-0.0258141	1	0.5981
ZFP36	ZFP36_M269_0_6	iPSC-CVPC	Heart	0.0274285	1	0.9537
ZFP36	ZFP36_M350_0_6	iPSC-CVPC	Heart	-0.0696342	1	0.5981
ZNF326	ZNF326	iPSC-CVPC	Heart	-0.0028822	1	0.8454
ZNF638	ZNF638_M155_0_6	iPSC-CVPC	Heart	0.00114273	1	0.9389
ANKHD1	ANKHD1_M002_0_6	iPSC-CVPC	Arteria	-0.31774	0.01	0.13
CELF1	CELF1	iPSC-CVPC	Arteria	0.00612486	0.01	0.0178
CNOT4	CNOT4	iPSC-CVPC	Arteria	-0.0002897	1	1
CNOT4	CNOT4_M147_0_6	iPSC-CVPC	Arteria	0.0550798	0.1	0.1002
CPEB1	CPEB1	iPSC-CVPC	Arteria	-0.0039632	1	1
CPEB2	CPEB2_M012_0_6	iPSC-CVPC	Arteria	-0.0344835	1	1
CPEB4	CPEB4_M149_0_6	iPSC-CVPC	Arteria	-0.0170816	1	1
DAZAP1	DAZAP1	iPSC-CVPC	Arteria	0.00859742	1	0.5752
DAZAP1	DAZAP1_M013_0_6	iPSC-CVPC	Arteria	-0.0106352	1	1
EIF4G2	EIF4G2	iPSC-CVPC	Arteria	-0.0122076	1	1
ENOX1	ENOX1_M140_0_6	iPSC-CVPC	Arteria	0.145489	0.001	0.0037
ESRP1	ESRP1	iPSC-CVPC	Arteria	-0.0164637	1	1
ESRP2	ESRP2_M141_0_6	iPSC-CVPC	Arteria	0.027013	1	0.6219
EWSR1	EWSR1	iPSC-CVPC	Arteria	-0.0331524	1	1
FMR1	FMR1_M016_0_6	iPSC-CVPC	Arteria	-0.0282475	1	1
FUBP1	FUBP1	iPSC-CVPC	Arteria	0.00822493	0.1	0.3088
FUBP3	FUBP3	iPSC-CVPC	Arteria	-0.0043145	1	1
FUS	FUS	iPSC-CVPC	Arteria	-0.0124167	1	1
FUS	FUS_M316_0_6	iPSC-CVPC	Arteria	-0.0411857	1	1
FXR1	FXR1_M152_0_6	iPSC-CVPC	Arteria	0.0240695	1	0.809
FXR2	FXR2_M020_0_6	iPSC-CVPC	Arteria	-0.0930362	1	1
G3BP2	G3BP2_M021_0_6	iPSC-CVPC	Arteria	0.111978	0.001	0.0109
HNRNPA0	HNRNPA0	iPSC-CVPC	Arteria	-0.0109631	1	1
HNRNPA1	HNRNPA1_M022_0_6	iPSC-CVPC	Arteria	-0.160625	0.01	0.2466
HNRNPA1	HNRNPA1_M271_0_6	iPSC-CVPC	Arteria	0.11281	0.0001	0.0005
HNRNPA1L2	HNRNPA1L2_M023_0_6	iPSC-CVPC	Arteria	-0.160625	0.01	0.2466
HNRNPA2B1	HNRNPA2B1	iPSC-CVPC	Arteria	0.00129797	1	1
HNRNPA2B1	HNRNPA2B1_M024_0_6	iPSC-CVPC	Arteria	-0.199769	0.01	0.2466
HNRNPC	HNRNPC	iPSC-CVPC	Arteria	0.0213412	0.1	0.0897
HNRNPC	HNRNPC_M025_0_6	iPSC-CVPC	Arteria	-0.0163834	1	1
HNRNPD	HNRNPD	iPSC-CVPC	Arteria	-0.0065116	1	1
HNRNPDL	HNRNPDL	iPSC-CVPC	Arteria	-0.0065116	1	1
HNRNPF	HNRNPF	iPSC-CVPC	Arteria	0.0225247	0.001	0.0092
HNRNPH2	HNRNPH2	iPSC-CVPC	Arteria	0.0375851	0.01	0.0297
HNRNPH2	HNRNPH2_M151_0_6	iPSC-CVPC	Arteria	0.103768	0.01	0.012
HNRNPK	HNRNPK	iPSC-CVPC	Arteria	0.035429	1e-05	0.0001
hnRNPK	hnRNPK_M026_0_6	iPSC-CVPC	Arteria	0.152271	0.01	0.0171
HNRNPL	HNRNPL	iPSC-CVPC	Arteria	0.0163498	0.01	0.0212
HNRNPL	HNRNPL_M027_0_6	iPSC-CVPC	Arteria	-0.0494477	1	1
HNRNPL	HNRNPL_M089_0_6	iPSC-CVPC	Arteria	-0.0451231	1	1
IGF2BP1	IGF2BP1	iPSC-CVPC	Arteria	0.0767595	0.01	0.0178
IGF2BP1	IGF2BP1_M296_0_6	iPSC-CVPC	Arteria	0.616671	0.001	0.0106
IGF2BP2	IGF2BP2	iPSC-CVPC	Arteria	0.006733	1	0.3697
IGF2BP2	IGF2BP2_M032_0_6	iPSC-CVPC	Arteria	0.0646987	0.01	0.0315
IGF2BP3	IGF2BP3_M163_0_6	iPSC-CVPC	Arteria	0.0145246	1	0.7867
ILF2	ILF2	iPSC-CVPC	Arteria	0.0240578	0.1	0.0558
KHDRBS1	KHDRBS1_M160_0_6	iPSC-CVPC	Arteria	-0.0562217	0.1	0.7611
KHDRBS3	KHDRBS3	iPSC-CVPC	Arteria	0.0214417	0.01	0.029
KHDRBS3	KHDRBS3_M033_0_6	iPSC-CVPC	Arteria	-0.015861	1	1
KHSRP	KHSRP	iPSC-CVPC	Arteria	0.0140468	0.1	0.0898
MATR3	MATR3_M036_0_6	iPSC-CVPC	Arteria	-0.0323076	1	1
MBNL1	MBNL1	iPSC-CVPC	Arteria	-0.0099642	1	1
MBNL1	MBNL1_M037_0_6	iPSC-CVPC	Arteria	-0.26578	1	1
MBNL1	MBNL1_M320_0_6	iPSC-CVPC	Arteria	-0.0072457	1	1
MSI1	MSI1	iPSC-CVPC	Arteria	-0.0156329	1	1
MSI1	MSI1_M040_0_6	iPSC-CVPC	Arteria	0.00507099	1	0.9707
MSI1	MSI1_M167_0_6	iPSC-CVPC	Arteria	0.127319	0.1	0.1341
MSI2	MSI2_M167_0_6	iPSC-CVPC	Arteria	0.127319	0.1	0.1341
NOVA1	NOVA1	iPSC-CVPC	Arteria	-0.0448883	0.1	0.9032
NUPL2	NUPL2	iPSC-CVPC	Arteria	0.00273699	1	0.809
PABPC1	PABPC1_M146_0_6	iPSC-CVPC	Arteria	0.0154671	1	0.6219
PABPC1	PABPC1_M275_0_6	iPSC-CVPC	Arteria	-0.0111988	1	1
PABPC1	PABPC1_M349_0_6	iPSC-CVPC	Arteria	0.0582182	0.1	0.1812
PABPC4	PABPC4_M042_0_6	iPSC-CVPC	Arteria	0.0127391	1	0.6857
PABPC5	PABPC5_M162_0_6	iPSC-CVPC	Arteria	0.038189	0.1	0.1395
PABPN1	PABPN1_M148_0_6	iPSC-CVPC	Arteria	-0.0386375	1	1
PCBP1	PCBP1	iPSC-CVPC	Arteria	0	1	1
PCBP1	PCBP1_M177_0_6	iPSC-CVPC	Arteria	-0.0867208	0.1	0.5087
PCBP2	PCBP2	iPSC-CVPC	Arteria	-0.0008137	1	1
PCBP2	PCBP2_M043_0_6	iPSC-CVPC	Arteria	-0.118313	1	1
PCBP4	PCBP4	iPSC-CVPC	Arteria	0.0192062	1e-06	0
PPRC1	PPRC1_M044_0_6	iPSC-CVPC	Arteria	-0.400538	1	1
PRR3	PRR3	iPSC-CVPC	Arteria	-0.0145728	0.1	0.6027
PTBP1	PTBP1_M227_0_6	iPSC-CVPC	Arteria	0.0586709	0.001	0.008
PTBP1	PTBP1_M228_0_6	iPSC-CVPC	Arteria	0.0891582	0.001	0.0022
PTBP3	PTBP3	iPSC-CVPC	Arteria	-0.0005785	1	1
PUF60	PUF60	iPSC-CVPC	Arteria	-0.0077749	1	1
PUM1	PUM1	iPSC-CVPC	Arteria	0.00710028	1	0.4622
QKI	QKI_M046_0_6	iPSC-CVPC	Arteria	-0.0779109	1	1
QKI	QKI_M262_0_6	iPSC-CVPC	Arteria	-0.191761	0.1	0.5155
RALY	RALY_M150_0_6	iPSC-CVPC	Arteria	-0.008902	1	1
RALYL	RALYL	iPSC-CVPC	Arteria	0.00548396	1	0.6468
RBFOX2	RBFOX2	iPSC-CVPC	Arteria	-0.0505965	1	1
RBM15B	RBM15B	iPSC-CVPC	Arteria	0.0118895	0.1	0.3219
RBM22	RBM22	iPSC-CVPC	Arteria	0.0731818	0.01	0.0171
RBM23	RBM23	iPSC-CVPC	Arteria	0.0466321	0.01	0.0353
RBM24	RBM24	iPSC-CVPC	Arteria	0.00545558	1	0.3862
RBM24	RBM24_M175_0_6	iPSC-CVPC	Arteria	-0.0229335	1	1
RBM25	RBM25	iPSC-CVPC	Arteria	0.0218671	0.01	0.0238
RBM28	RBM28_M047_0_6	iPSC-CVPC	Arteria	-0.161086	1	1
RBM3	RBM3_M048_0_6	iPSC-CVPC	Arteria	0.13946	0.1	0.3076
RBM4	RBM4	iPSC-CVPC	Arteria	0.0660496	1e-05	0.0002
RBM4	RBM4_M050_0_6	iPSC-CVPC	Arteria	-0.170362	1	1
RBM4	RBM4_M109_0_6	iPSC-CVPC	Arteria	-0.003873	1	1
RBM41	RBM41	iPSC-CVPC	Arteria	0.0276529	0.1	0.2189
RBM41	RBM41_M051_0_6	iPSC-CVPC	Arteria	-0.0896195	0.1	0.6106
RBM42	RBM42_M142_0_6	iPSC-CVPC	Arteria	-0.0524987	1	1
RBM45	RBM45	iPSC-CVPC	Arteria	-0.0036351	1	1
RBM47	RBM47	iPSC-CVPC	Arteria	0.00318265	1	0.9056
RBM4B	RBM4B	iPSC-CVPC	Arteria	0.023463	0.1	0.299
RBM5	RBM5_M053_0_6	iPSC-CVPC	Arteria	-0.0581506	0.1	0.7243
RBM5	RBM5_M145_0_6	iPSC-CVPC	Arteria	-0.0990474	1	1
RBM6	RBM6	iPSC-CVPC	Arteria	0.0159489	0.1	0.0893
RBM6	RBM6_M161_0_6	iPSC-CVPC	Arteria	0.215603	1e-08	0
RBM8A	RBM8A_M054_0_6	iPSC-CVPC	Arteria	-0.334984	1	1
RBMS1	RBMS1_M143_0_6	iPSC-CVPC	Arteria	-0.144187	0.1	0.5297
RBMS2	RBMS2	iPSC-CVPC	Arteria	0.00584828	1	0.809
RBMS3	RBMS3	iPSC-CVPC	Arteria	0.00501875	1	0.848
RBMS3	RBMS3_M055_0_6	iPSC-CVPC	Arteria	-0.102677	0.1	0.7243
RBMS3	RBMS3_M164_0_6	iPSC-CVPC	Arteria	-0.142305	1	1
ANKHD1	RBPmap_ANKHD1_agacgww_human	iPSC-CVPC	Arteria	0.410088	0.01	0.0116
CNOT4	RBPmap_CNOT4_asacahw_drosophila	iPSC-CVPC	Arteria	0.0684721	0.1	0.299
CNOT4	RBPmap_CNOT4_gacaga_human	iPSC-CVPC	Arteria	0.160521	0.001	0.0051
CPEB2	RBPmap_CPEB2_chuuuuu_human	iPSC-CVPC	Arteria	-0.0046727	1	1
CPEB4	RBPmap_CPEB4_uuuuuu_human	iPSC-CVPC	Arteria	0.0080423	1	0.9027
DAZAP1	RBPmap_DAZAP1_uagkwwr_human	iPSC-CVPC	Arteria	0.313499	0.001	0.0078
EIF	RBPmap_EIF_2ALPHA_wgcaug	iPSC-CVPC	Arteria	-0.201338	1	1
ENOX1	RBPmap_ENOX1_hrkacag_human	iPSC-CVPC	Arteria	0.142989	0.01	0.0445
ESRP2	RBPmap_ESRP2_ugggrad_human	iPSC-CVPC	Arteria	-0.0135891	1	0.9992
FMR1	RBPmap_FMR1_ahggacr_drosophila	iPSC-CVPC	Arteria	0.247928	0.1	0.1768
FMR1	RBPmap_FMR1_kgacarg_human	iPSC-CVPC	Arteria	-0.206315	1	1
FUS	RBPmap_FUS_cgcgc_human	iPSC-CVPC	Arteria	-0.0759489	1	1
FXR1	RBPmap_FXR1_aygacr_human	iPSC-CVPC	Arteria	-0.0041338	1	1
FXR2	RBPmap_FXR2_dgacrrr_human	iPSC-CVPC	Arteria	0	1	0.9992
G3BP2	RBPmap_G3BP2_aggaudr_human	iPSC-CVPC	Arteria	-0.0146125	1	1
HNRNPA1	RBPmap_HNRNPA1_duagggw_human	iPSC-CVPC	Arteria	-0.18656	0.1	0.5358
HNRNPA1	RBPmap_HNRNPA1_guaguagu_human	iPSC-CVPC	Arteria	-0.243926	0.1	0.6106
HNRNPA1	RBPmap_HNRNPA1_rgnyag_human	iPSC-CVPC	Arteria		1	1
HNRNPA1L2	RBPmap_HNRNPA1L2_duagggw_human	iPSC-CVPC	Arteria	-0.25211	0.01	0.2466
HNRNPA2B1	RBPmap_HNRNPA2B1_aggwuhgr_human	iPSC-CVPC	Arteria	0.302388	0.01	0.0267
HNRNPA2B1	RBPmap_HNRNPA2B1_duagggw_human	iPSC-CVPC	Arteria	-0.18656	0.1	0.5358
HNRNPA2B1	RBPmap_HNRNPA2B1_gguaguag_human	iPSC-CVPC	Arteria	0.323676	0.001	0.0051
HNRNPC	RBPmap_HNRNPC_huuuuuk_human	iPSC-CVPC	Arteria	0.00684284	1	0.9225
HNRNPF	RBPmap_HNRNPF_gugkau_human	iPSC-CVPC	Arteria		1	1
HNRNPF	RBPmap_HNRNPF_gukgykg_human	iPSC-CVPC	Arteria		1	1
HNRNPH1	RBPmap_HNRNPH1_gargag_human	iPSC-CVPC	Arteria	0.0978473	0.01	0.0404
HNRNPH2	RBPmap_HNRNPH2_gggaggg_human	iPSC-CVPC	Arteria	-0.184889	1	1
HNRNPK	RBPmap_HNRNPK_ccawmcc_human	iPSC-CVPC	Arteria	0.248498	0.01	0.0505
HNRNPL	RBPmap_HNRNPL_acacrav_human	iPSC-CVPC	Arteria	-0.109686	1	1
HNRNPL	RBPmap_HNRNPL_amayama_human	iPSC-CVPC	Arteria	-0.0294165	1	1
HNRNPM	RBPmap_HNRNPM_gguugguu_human	iPSC-CVPC	Arteria	0.0271702	1	0.804
HNRNPU	RBPmap_HNRNPU_uguauug_human	iPSC-CVPC	Arteria	0.225292	0.1	0.1756
IGF2BP2	RBPmap_IGF2BP2_vmahwca_human	iPSC-CVPC	Arteria	0.0880562	1	0.3697
IGF2BP3	RBPmap_IGF2BP3_amahwca_human	iPSC-CVPC	Arteria		1	1
KHDRBS1	RBPmap_KHDRBS1_auaaaav_human	iPSC-CVPC	Arteria	0.064067	0.1	0.175
KHDRBS3	RBPmap_KHDRBS3_auaaav_human	iPSC-CVPC	Arteria	-0.260879	0.001	0.1025
MATR3	RBPmap_MATR3_maucuur_human	iPSC-CVPC	Arteria	-0.402986	1	1
MBNL1	RBPmap_MBNL1_gcuugc_human	iPSC-CVPC	Arteria	-0.227781	1	1
MSI1	RBPmap_MSI1_uaguwrg_human	iPSC-CVPC	Arteria	-0.32056	1	1
PABPC1	RBPmap_PABPC1_araaaam_human	iPSC-CVPC	Arteria	-0.0599867	1	1
PABPC4	RBPmap_PABPC4_aaaaaar_human	iPSC-CVPC	Arteria	-0.0254691	1	1
PABPC5	RBPmap_PABPC5_agaaadu_human	iPSC-CVPC	Arteria	0.0626223	0.1	0.2831
PABPN1	RBPmap_PABPN1_araaga_human	iPSC-CVPC	Arteria	-0.118339	1	1
PCBP1	RBPmap_PCBP1_ccwwhcc_human	iPSC-CVPC	Arteria	0.0060406	1	0.9992
PCBP2	RBPmap_PCBP2_ccyycch_human	iPSC-CVPC	Arteria	-0.195163	0.1	0.3295
PCBP3	RBPmap_PCBP3_uuuycc_mouse	iPSC-CVPC	Arteria	0.256624	1e-05	0.0002
PPRC1	RBPmap_PPRC1_ssgcgcs_human	iPSC-CVPC	Arteria	-0.36257	1	1
PTBP1	RBPmap_PTBP1_hyuuuyu_human	iPSC-CVPC	Arteria	-0.105576	0.1	0.9032
PUM2	RBPmap_PUM2_uguanaua_human	iPSC-CVPC	Arteria	-0.158489	1	1
QKI	RBPmap_QKI_acuaay_human	iPSC-CVPC	Arteria	-0.0220263	1	1
RALY	RBPmap_RALY_uuuuuub_human	iPSC-CVPC	Arteria	-0.0202943	1	1
RBFOX1	RBPmap_RBFOX1_wgcaugm_human	iPSC-CVPC	Arteria	-0.201338	1	1
RBM24	RBPmap_RBM24_wgwgugd_human	iPSC-CVPC	Arteria	-0.068306	1	1
RBM28	RBPmap_RBM28_gwguagd_human	iPSC-CVPC	Arteria	-0.0359655	1	1
RBM3	RBPmap_RBM3_radacka_human	iPSC-CVPC	Arteria	0.332575	0.1	0.1768
RBM38	RBPmap_RBM38_kkguguk_mouse	iPSC-CVPC	Arteria	0.069709	0.1	0.342
RBM4	RBPmap_RBM4_gcgcgss_human	iPSC-CVPC	Arteria	-0.27684	1	1
RBM41	RBPmap_RBM41_wuacwuk_human	iPSC-CVPC	Arteria	0.0266799	1	0.6857
RBM42	RBPmap_RBM42_aacuamg_human	iPSC-CVPC	Arteria	-0.39682	1	1
RBM45	RBPmap_RBM45_gacgamv_human	iPSC-CVPC	Arteria	-0.612977	1	1
RBM5	RBPmap_RBM5_garggwr_human	iPSC-CVPC	Arteria	-0.175707	0.1	0.5358
RBM6	RBPmap_RBM6_hauccar_human	iPSC-CVPC	Arteria	0.314109	1e-08	0
RBM8A	RBPmap_RBM8A_rygcgcb_human	iPSC-CVPC	Arteria	-0.36257	1	1
RBMS1	RBPmap_RBMS1_kauauas_human	iPSC-CVPC	Arteria	-0.408318	0.01	0.2466
RBMS3	RBPmap_RBMS3_hauaua_human	iPSC-CVPC	Arteria	-0.376563	1	1
RBP1	RBPmap_RBP1_wcaacrr_drosophila	iPSC-CVPC	Arteria	-0.314109	0.01	0.2506
RSF1	RBPmap_RSF1_acgacgv_drosophila	iPSC-CVPC	Arteria	-0.21864	1	1
SAMD4A	RBPmap_SAMD4A_gckgghm_human	iPSC-CVPC	Arteria	-0.0222987	1	1
SART3	RBPmap_SART3_araaaam_human	iPSC-CVPC	Arteria	-0.0599867	1	1
SF1	RBPmap_SF1_acuaayv_drosophila	iPSC-CVPC	Arteria	0.0268104	1	0.7673
SFPQ	RBPmap_SFPQ_kurrukk_human	iPSC-CVPC	Arteria		1	1
SNRNP70	RBPmap_SNRNP70_rwucaag_human	iPSC-CVPC	Arteria	-0.0174171	1	1
SNRPA	RBPmap_SNRPA_wugcacr_human	iPSC-CVPC	Arteria	-0.0584392	1	1
SRP54	RBPmap_SRP54_kkrgg_drosophila	iPSC-CVPC	Arteria		1	1
SRSF1	RBPmap_SRSF1_gragga_human	iPSC-CVPC	Arteria	0.242833	0.0001	0.0003
SRSF10	RBPmap_SRSF10_agagavm_human	iPSC-CVPC	Arteria	0.0657779	0.1	0.2888
SRSF2	RBPmap_SRSF2_ggagwd_human	iPSC-CVPC	Arteria	0.0370834	1	0.6044
SRSF7	RBPmap_SRSF7_acgacg_human	iPSC-CVPC	Arteria	-0.302563	1	1
SRSF9	RBPmap_SRSF9_akgavmr_human	iPSC-CVPC	Arteria	0.0238467	1	0.9683
SRSF9	RBPmap_SRSF9_kgrwgsm_human	iPSC-CVPC	Arteria	-0.197127	0.1	0.4456
TARDBP	RBPmap_TARDBP_gaaugd_human	iPSC-CVPC	Arteria	-0.292074	1	1
TIA1	RBPmap_TIA1_uuuuubk_human	iPSC-CVPC	Arteria	-0.0946748	1	1
TUT1	RBPmap_TUT1_mrauacu_human	iPSC-CVPC	Arteria	0.881355	0.001	0.0051
U2AF2	RBPmap_U2AF2_uuuuuyc_human	iPSC-CVPC	Arteria	0.0276465	1	0.5428
YBX1	RBPmap_YBX1_aacaucd_human	iPSC-CVPC	Arteria	-0.159278	1	1
YBX2	RBPmap_YBX2_aacawcd_human	iPSC-CVPC	Arteria	-0.126482	1	1
ZC3H10	RBPmap_ZC3H10_ssagcgm_human	iPSC-CVPC	Arteria	-0.146078	1	1
ZC3H14	RBPmap_ZC3H14_uuuduuu_human	iPSC-CVPC	Arteria	0.063869	0.01	0.0322
ZCRB1	RBPmap_ZCRB1_grhuuaa_human	iPSC-CVPC	Arteria	-0.30738	1	1
ZNF638	RBPmap_ZNF638_bguusku_human	iPSC-CVPC	Arteria	0.0435016	1	0.8125
RC3H1	RC3H1	iPSC-CVPC	Arteria	0.0039093	1	0.8125
SAMD4A	SAMD4A_M061_0_6	iPSC-CVPC	Arteria	-0.0737204	1	1
SART3	SART3_M062_0_6	iPSC-CVPC	Arteria	0.00057318	1	1
SF1	SF1	iPSC-CVPC	Arteria	-0.0043799	1	1
SFPQ	SFPQ	iPSC-CVPC	Arteria	0.00277455	1	0.455
SFPQ	SFPQ_M168_0_6	iPSC-CVPC	Arteria	-0.0742009	1	1
SNRNP70	SNRNP70_M068_0_6	iPSC-CVPC	Arteria	-0.15056	1	1
SNRPA	SNRPA	iPSC-CVPC	Arteria	0.00613131	1	0.4215
SNRPA	SNRPA_M069_0_6	iPSC-CVPC	Arteria	0.00619753	1	0.9733
SNRPA	SNRPA_M317_0_6	iPSC-CVPC	Arteria	0.388746	1e-06	0
SNRPA	SNRPA_M318_0_6	iPSC-CVPC	Arteria	-0.042472	1	1
SNRPA	SNRPA_M319_0_6	iPSC-CVPC	Arteria	-0.384535	0.01	0.2506
SNRPA	SNRPA_M345_0_6	iPSC-CVPC	Arteria	0.181547	0.1	0.1519
SNRPA	SNRPA_M346_0_6	iPSC-CVPC	Arteria	-0.122772	0.1	0.6257
SNRPA	SNRPA_M347_0_6	iPSC-CVPC	Arteria	-0.625934	0.001	0.1025
SNRPA	SNRPA_M348_0_6	iPSC-CVPC	Arteria	0.0685314	0.1	0.2187
SRSF1	SRSF1_M102_0_6	iPSC-CVPC	Arteria	-0.0644266	1	1
SRSF1	SRSF1_M103_0_6	iPSC-CVPC	Arteria	-0.0644266	1	1
SRSF1	SRSF1_M104_0_6	iPSC-CVPC	Arteria	0.0459764	0.1	0.2722
SRSF1	SRSF1_M105_0_6	iPSC-CVPC	Arteria	0.0351775	1	0.3868
SRSF1	SRSF1_M106_0_6	iPSC-CVPC	Arteria	0.0908534	0.01	0.0171
SRSF1	SRSF1_M154_0_6	iPSC-CVPC	Arteria	0.0961105	0.01	0.0222
SRSF1	SRSF1_M272_0_6	iPSC-CVPC	Arteria	-0.0768239	1	1
SRSF1	SRSF1_M273_0_6	iPSC-CVPC	Arteria	-0.171368	1	1
SRSF1	SRSF1_M351_0_6	iPSC-CVPC	Arteria	0.13625	0.01	0.0222
SRSF10	SRSF10	iPSC-CVPC	Arteria		1	1
SRSF11	SRSF11	iPSC-CVPC	Arteria	-0.0070815	1	1
SRSF2	SRSF2	iPSC-CVPC	Arteria	-0.0010147	1	1
SRSF2	SRSF2_M070_0_6	iPSC-CVPC	Arteria	-0.0393449	1	1
SRSF2	SRSF2_M274_0_6	iPSC-CVPC	Arteria	-0.183508	0.1	0.5155
SRSF2	SRSF2_M332_0_6	iPSC-CVPC	Arteria	-0.0939761	1	1
SRSF2	SRSF2_M352_0_6	iPSC-CVPC	Arteria	0.17588	1e-07	0
SRSF4	SRSF4	iPSC-CVPC	Arteria	-0.0376177	1	1
SRSF5	SRSF5	iPSC-CVPC	Arteria	0.00498341	1	0.9056
SRSF7	SRSF7_M071_0_6	iPSC-CVPC	Arteria	-0.365871	1	1
SRSF7	SRSF7_M331_0_6	iPSC-CVPC	Arteria	0.592516	1e-08	0
SRSF7	SRSF7_M353_0_6	iPSC-CVPC	Arteria	0.176077	0.01	0.029
SRSF8	SRSF8	iPSC-CVPC	Arteria	-0.0275771	1	1
SRSF9	SRSF9	iPSC-CVPC	Arteria	0.00397619	1	0.4132
SRSF9	SRSF9_M065_0_6	iPSC-CVPC	Arteria	0.0496927	0.1	0.299
SRSF9	SRSF9_M072_0_6	iPSC-CVPC	Arteria	0.0710435	0.1	0.1214
SRSF9	SRSF9_M333_0_6	iPSC-CVPC	Arteria	-0.0077506	1	1
TAF15	TAF15	iPSC-CVPC	Arteria	-0.0050263	1	1
TARDBP	TARDBP	iPSC-CVPC	Arteria	0.0335593	0.01	0.0171
TARDBP	TARDBP_M074_0_6	iPSC-CVPC	Arteria	-0.0853413	1	1
TIA1	TIA1	iPSC-CVPC	Arteria	0.0108267	1	0.5156
TIA1	TIA1_M075_0_6	iPSC-CVPC	Arteria	-0.0331595	1	1
TIA1	TIA1_M156_0_6	iPSC-CVPC	Arteria	0.0242158	1	0.3862
TRA2A	TRA2A	iPSC-CVPC	Arteria	-0.001447	1	1
TRNAU1AP	TRNAU1AP	iPSC-CVPC	Arteria	0.00154198	1	0.9781
U2AF2	U2AF2_M077_0_6	iPSC-CVPC	Arteria	0.00735395	1	0.9056
UNK	UNK	iPSC-CVPC	Arteria	0.0262806	0.01	0.0267
YBX2	YBX2_M082_0_6	iPSC-CVPC	Arteria	-0.10697	1	1
ZC3H10	ZC3H10_M083_0_6	iPSC-CVPC	Arteria	-0.0269112	1	1
ZCRB1	ZCRB1	iPSC-CVPC	Arteria	0.00505829	1	0.8125
ZCRB1	ZCRB1_M085_0_6	iPSC-CVPC	Arteria	-0.0981024	1	1
ZFP36	ZFP36	iPSC-CVPC	Arteria	-0.0030542	1	1
ZFP36	ZFP36_M269_0_6	iPSC-CVPC	Arteria	-0.224089	1	1
ZFP36	ZFP36_M350_0_6	iPSC-CVPC	Arteria	0.0260826	1	0.6219
ZNF326	ZNF326	iPSC-CVPC	Arteria	0.0160955	0.01	0.0171
ZNF638	ZNF638_M155_0_6	iPSC-CVPC	Arteria	0.152003	0.001	0.0106
ANKHD1	ANKHD1_M002_0_6	Heart	Arteria	0.358855	0.1	0.3373
CELF1	CELF1	Heart	Arteria	0.0109789	1	0.5349
CNOT4	CNOT4	Heart	Arteria	0.0082618	1	0.5635
CNOT4	CNOT4_M147_0_6	Heart	Arteria	0.131284	0.1	0.3112
CPEB1	CPEB1	Heart	Arteria	0.0705159	0.1	0.3373
CPEB2	CPEB2_M012_0_6	Heart	Arteria	-0.115998	0.1	0.3514
CPEB4	CPEB4_M149_0_6	Heart	Arteria	0.00868224	1	0.8597
DAZAP1	DAZAP1	Heart	Arteria	0.0580198	0.1	0.2587
DAZAP1	DAZAP1_M013_0_6	Heart	Arteria	-0.442143	0.001	0.0222
EIF4G2	EIF4G2	Heart	Arteria	0.0525645	0.1	0.1476
ENOX1	ENOX1_M140_0_6	Heart	Arteria	-0.164679	0.1	0.4714
ESRP1	ESRP1	Heart	Arteria	-0.0580501	0.01	0.1135
ESRP2	ESRP2_M141_0_6	Heart	Arteria	-0.0077803	1	0.9015
EWSR1	EWSR1	Heart	Arteria	-0.06664	0.1	0.2696
FMR1	FMR1_M016_0_6	Heart	Arteria	0.0721051	1	0.6097
FUBP1	FUBP1	Heart	Arteria	-0.0102807	1	1
FUBP3	FUBP3	Heart	Arteria	0.0503649	0.1	0.2587
FUS	FUS	Heart	Arteria	0.122805	0.1	0.1396
FUS	FUS_M316_0_6	Heart	Arteria	-0.0959592	0.01	0.0921
FXR1	FXR1_M152_0_6	Heart	Arteria	-0.326554	0.01	0.1135
FXR2	FXR2_M020_0_6	Heart	Arteria	0.053455	1	0.7851
G3BP2	G3BP2_M021_0_6	Heart	Arteria	-0.251244	0.1	0.1287
HNRNPA0	HNRNPA0	Heart	Arteria	-0.0247581	0.1	0.3572
HNRNPA1	HNRNPA1_M022_0_6	Heart	Arteria	-0.0160724	1	0.9228
HNRNPA1	HNRNPA1_M271_0_6	Heart	Arteria	-0.228741	0.01	0.097
HNRNPA1L2	HNRNPA1L2_M023_0_6	Heart	Arteria	-0.0160724	1	0.9228
HNRNPA2B1	HNRNPA2B1	Heart	Arteria	-0.0004687	1	0.9228
HNRNPA2B1	HNRNPA2B1_M024_0_6	Heart	Arteria	-0.11006	1	1
HNRNPC	HNRNPC	Heart	Arteria	-0.049204	0.1	0.3983
HNRNPC	HNRNPC_M025_0_6	Heart	Arteria	0.137132	0.1	0.2367
HNRNPD	HNRNPD	Heart	Arteria	0.0339233	1	0.6097
HNRNPDL	HNRNPDL	Heart	Arteria	0.0339233	1	0.6097
HNRNPF	HNRNPF	Heart	Arteria	0.00883238	1	0.811
HNRNPH2	HNRNPH2	Heart	Arteria	-0.0340413	1	0.7463
HNRNPH2	HNRNPH2_M151_0_6	Heart	Arteria	0.278117	0.01	0.048
HNRNPK	HNRNPK	Heart	Arteria	-0.05196	0.01	0.1037
hnRNPK	hnRNPK_M026_0_6	Heart	Arteria	0.203952	0.1	0.3619
HNRNPL	HNRNPL	Heart	Arteria	0.00672139	1	0.811
HNRNPL	HNRNPL_M027_0_6	Heart	Arteria	-0.149091	1	1
HNRNPL	HNRNPL_M089_0_6	Heart	Arteria	-0.0536652	1	0.9282
IGF2BP1	IGF2BP1	Heart	Arteria	-0.142203	0.1	0.4581
IGF2BP1	IGF2BP1_M296_0_6	Heart	Arteria	-0.787779	0.1	0.1487
IGF2BP2	IGF2BP2	Heart	Arteria	-0.0227909	1	1
IGF2BP2	IGF2BP2_M032_0_6	Heart	Arteria	0.0252163	1	0.7951
IGF2BP3	IGF2BP3_M163_0_6	Heart	Arteria	0.0381661	1	0.7563
ILF2	ILF2	Heart	Arteria	-0.0420775	0.1	0.3911
KHDRBS1	KHDRBS1_M160_0_6	Heart	Arteria	-0.127034	1	1
KHDRBS3	KHDRBS3	Heart	Arteria	-0.0210565	1	0.7668
KHDRBS3	KHDRBS3_M033_0_6	Heart	Arteria	0.190997	0.1	0.1746
KHSRP	KHSRP	Heart	Arteria	0.0323124	1	0.4537
MATR3	MATR3_M036_0_6	Heart	Arteria	-0.474436	0.0001	0.0041
MBNL1	MBNL1	Heart	Arteria	-0.0628202	0.1	0.1487
MBNL1	MBNL1_M037_0_6	Heart	Arteria	0.386221	0.1	0.1511
MBNL1	MBNL1_M320_0_6	Heart	Arteria	0.00926741	1	0.5907
MSI1	MSI1	Heart	Arteria	0.0852845	0.1	0.2339
MSI1	MSI1_M040_0_6	Heart	Arteria	-0.22095	1	1
MSI1	MSI1_M167_0_6	Heart	Arteria	-0.234986	1	1
MSI2	MSI2_M167_0_6	Heart	Arteria	-0.234986	1	1
NOVA1	NOVA1	Heart	Arteria	-0.0589497	1	0.7317
NUPL2	NUPL2	Heart	Arteria	-0.058408	0.0001	0.0041
PABPC1	PABPC1_M146_0_6	Heart	Arteria	0.0981256	0.1	0.3312
PABPC1	PABPC1_M275_0_6	Heart	Arteria	0.0709252	1	0.4537
PABPC1	PABPC1_M349_0_6	Heart	Arteria	-0.793913	1e-10	0
PABPC4	PABPC4_M042_0_6	Heart	Arteria	0.247823	0.001	0.0104
PABPC5	PABPC5_M162_0_6	Heart	Arteria	0.106126	0.1	0.3373
PABPN1	PABPN1_M148_0_6	Heart	Arteria	0.0386176	1	0.6429
PCBP1	PCBP1	Heart	Arteria	-0.0317575	0.1	0.3576
PCBP1	PCBP1_M177_0_6	Heart	Arteria	-0.216218	1	1
PCBP2	PCBP2	Heart	Arteria	-0.0838803	0.01	0.1135
PCBP2	PCBP2_M043_0_6	Heart	Arteria	-0.448758	0.001	0.0074
PCBP4	PCBP4	Heart	Arteria	0.0279311	0.01	0.0527
PPRC1	PPRC1_M044_0_6	Heart	Arteria	0.0381832	1	0.8599
PRR3	PRR3	Heart	Arteria	0.0228449	1	0.4146
PTBP1	PTBP1_M227_0_6	Heart	Arteria	0.069769	1	0.4537
PTBP1	PTBP1_M228_0_6	Heart	Arteria	-0.0257106	1	0.9613
PTBP3	PTBP3	Heart	Arteria	0.0113176	0.1	0.2712
PUF60	PUF60	Heart	Arteria	-0.0151462	1	0.5439
PUM1	PUM1	Heart	Arteria	0.039018	0.1	0.2587
QKI	QKI_M046_0_6	Heart	Arteria	-0.929454	1e-05	0.0006
QKI	QKI_M262_0_6	Heart	Arteria	-0.851697	0.0001	0.0041
RALY	RALY_M150_0_6	Heart	Arteria	0.171911	0.1	0.2309
RALYL	RALYL	Heart	Arteria	-0.0595543	0.1	0.1487
RBFOX2	RBFOX2	Heart	Arteria	0.13214	0.1	0.2712
RBM15B	RBM15B	Heart	Arteria	-0.0086363	1	1
RBM22	RBM22	Heart	Arteria	0.0123864	1	0.8599
RBM23	RBM23	Heart	Arteria	0.00742856	1	0.8599
RBM24	RBM24	Heart	Arteria	-0.0074103	1	1
RBM24	RBM24_M175_0_6	Heart	Arteria	0.167721	0.1	0.2436
RBM25	RBM25	Heart	Arteria	0.0420954	0.1	0.1548
RBM28	RBM28_M047_0_6	Heart	Arteria	0.0434047	1	0.8275
RBM3	RBM3_M048_0_6	Heart	Arteria	0.501108	0.1	0.2587
RBM4	RBM4	Heart	Arteria	0.080812	0.1	0.2043
RBM4	RBM4_M050_0_6	Heart	Arteria	1.12281	0.0001	0.0006
RBM4	RBM4_M109_0_6	Heart	Arteria	1.53952	1e-06	0.0001
RBM41	RBM41	Heart	Arteria	0.14973	0.01	0.0923
RBM41	RBM41_M051_0_6	Heart	Arteria	0.200051	0.1	0.2712
RBM42	RBM42_M142_0_6	Heart	Arteria	-0.0828361	1	1
RBM45	RBM45	Heart	Arteria	-0.0531511	1	0.5567
RBM47	RBM47	Heart	Arteria	-0.0055093	1	1
RBM4B	RBM4B	Heart	Arteria	-0.0603762	0.1	0.3983
RBM5	RBM5_M053_0_6	Heart	Arteria	0.195851	0.1	0.1146
RBM5	RBM5_M145_0_6	Heart	Arteria	-0.245702	0.1	0.1487
RBM6	RBM6	Heart	Arteria	-0.0606406	0.01	0.0455
RBM6	RBM6_M161_0_6	Heart	Arteria	0.0930649	1	0.6097
RBM8A	RBM8A_M054_0_6	Heart	Arteria	2.5115	1e-09	0
RBMS1	RBMS1_M143_0_6	Heart	Arteria	0.0432468	1	0.7884
RBMS2	RBMS2	Heart	Arteria	0.0500407	0.1	0.3619
RBMS3	RBMS3	Heart	Arteria	0.0626347	0.1	0.3373
RBMS3	RBMS3_M055_0_6	Heart	Arteria	0.0593454	1	0.7266
RBMS3	RBMS3_M164_0_6	Heart	Arteria	0.099815	1	0.6429
ANKHD1	RBPmap_ANKHD1_agacgww_human	Heart	Arteria	-0.223833	1	0.9015
CNOT4	RBPmap_CNOT4_asacahw_drosophila	Heart	Arteria	0.0146766	1	0.8599
CNOT4	RBPmap_CNOT4_gacaga_human	Heart	Arteria	-0.314011	0.1	0.1472
CPEB2	RBPmap_CPEB2_chuuuuu_human	Heart	Arteria	0.0962153	1	0.5993
CPEB4	RBPmap_CPEB4_uuuuuu_human	Heart	Arteria	0.0977702	1	0.5716
DAZAP1	RBPmap_DAZAP1_uagkwwr_human	Heart	Arteria	-0.398128	1	0.4853
EIF	RBPmap_EIF_2ALPHA_wgcaug	Heart	Arteria	0.0301867	1	0.8375
ENOX1	RBPmap_ENOX1_hrkacag_human	Heart	Arteria	-0.304095	0.1	0.2984
ESRP2	RBPmap_ESRP2_ugggrad_human	Heart	Arteria	-0.169925	1	1
FMR1	RBPmap_FMR1_ahggacr_drosophila	Heart	Arteria	-0.790547	0.1	0.2448
FMR1	RBPmap_FMR1_kgacarg_human	Heart	Arteria	-0.302011	0.1	0.2766
FUS	RBPmap_FUS_cgcgc_human	Heart	Arteria	2.70044	0.001	0.006
FXR1	RBPmap_FXR1_aygacr_human	Heart	Arteria	-0.559531	0.1	0.1169
FXR2	RBPmap_FXR2_dgacrrr_human	Heart	Arteria	1.47393	1e-05	0.0001
G3BP2	RBPmap_G3BP2_aggaudr_human	Heart	Arteria	-0.340075	0.01	0.1103
HNRNPA1	RBPmap_HNRNPA1_duagggw_human	Heart	Arteria	-0.265224	1	1
HNRNPA1	RBPmap_HNRNPA1_guaguagu_human	Heart	Arteria	0.0143078	1	0.8375
HNRNPA1	RBPmap_HNRNPA1_rgnyag_human	Heart	Arteria		1	1
HNRNPA1L2	RBPmap_HNRNPA1L2_duagggw_human	Heart	Arteria	-0.36192	0.1	0.1794
HNRNPA2B1	RBPmap_HNRNPA2B1_aggwuhgr_human	Heart	Arteria	1.38225	0.01	0.0222
HNRNPA2B1	RBPmap_HNRNPA2B1_duagggw_human	Heart	Arteria	-0.265224	1	1
HNRNPA2B1	RBPmap_HNRNPA2B1_gguaguag_human	Heart	Arteria	0.690896	0.1	0.1476
HNRNPC	RBPmap_HNRNPC_huuuuuk_human	Heart	Arteria	0.135935	0.1	0.3373
HNRNPF	RBPmap_HNRNPF_gugkau_human	Heart	Arteria		1	1
HNRNPF	RBPmap_HNRNPF_gukgykg_human	Heart	Arteria		1	1
HNRNPH1	RBPmap_HNRNPH1_gargag_human	Heart	Arteria	0.169842	0.1	0.3093
HNRNPH2	RBPmap_HNRNPH2_gggaggg_human	Heart	Arteria	0.363963	0.1	0.1604
HNRNPK	RBPmap_HNRNPK_ccawmcc_human	Heart	Arteria	0.65341	0.1	0.1087
HNRNPL	RBPmap_HNRNPL_acacrav_human	Heart	Arteria	-0.145693	1	1
HNRNPL	RBPmap_HNRNPL_amayama_human	Heart	Arteria	0.522988	0.01	0.0941
HNRNPM	RBPmap_HNRNPM_gguugguu_human	Heart	Arteria	1.29852	0.01	0.0527
HNRNPU	RBPmap_HNRNPU_uguauug_human	Heart	Arteria	-0.324622	1	0.9531
IGF2BP2	RBPmap_IGF2BP2_vmahwca_human	Heart	Arteria	-0.117963	1	1
IGF2BP3	RBPmap_IGF2BP3_amahwca_human	Heart	Arteria		1	1
KHDRBS1	RBPmap_KHDRBS1_auaaaav_human	Heart	Arteria	-0.0008158	1	0.8599
KHDRBS3	RBPmap_KHDRBS3_auaaav_human	Heart	Arteria	0.436933	0.01	0.0941
MATR3	RBPmap_MATR3_maucuur_human	Heart	Arteria	0.0778622	1	0.8104
MBNL1	RBPmap_MBNL1_gcuugc_human	Heart	Arteria	0.223378	1	0.5133
MSI1	RBPmap_MSI1_uaguwrg_human	Heart	Arteria	-0.207361	1	0.7604
PABPC1	RBPmap_PABPC1_araaaam_human	Heart	Arteria	0.0850131	1	0.5993
PABPC4	RBPmap_PABPC4_aaaaaar_human	Heart	Arteria	0.166249	0.1	0.3619
PABPC5	RBPmap_PABPC5_agaaadu_human	Heart	Arteria	0.225089	0.1	0.2712
PABPN1	RBPmap_PABPN1_araaga_human	Heart	Arteria	-0.127839	1	0.5567
PCBP1	RBPmap_PCBP1_ccwwhcc_human	Heart	Arteria	0.225213	1	0.4879
PCBP2	RBPmap_PCBP2_ccyycch_human	Heart	Arteria	-0.575889	0.01	0.057
PCBP3	RBPmap_PCBP3_uuuycc_mouse	Heart	Arteria	0.791135	1e-06	0.0001
PPRC1	RBPmap_PPRC1_ssgcgcs_human	Heart	Arteria	1.69032	0.1	0.3312
PTBP1	RBPmap_PTBP1_hyuuuyu_human	Heart	Arteria	-0.0062972	1	0.8599
PUM2	RBPmap_PUM2_uguanaua_human	Heart	Arteria	-0.0139729	1	0.8599
QKI	RBPmap_QKI_acuaay_human	Heart	Arteria	0.167042	1	0.5069
RALY	RBPmap_RALY_uuuuuub_human	Heart	Arteria	0.0145261	1	0.8599
RBFOX1	RBPmap_RBFOX1_wgcaugm_human	Heart	Arteria	0.0301867	1	0.8375
RBM24	RBPmap_RBM24_wgwgugd_human	Heart	Arteria	-0.403088	0.1	0.1366
RBM28	RBPmap_RBM28_gwguagd_human	Heart	Arteria	-0.200187	1	0.7463
RBM3	RBPmap_RBM3_radacka_human	Heart	Arteria	2	1	0.5993
RBM38	RBPmap_RBM38_kkguguk_mouse	Heart	Arteria	0.0446541	1	0.7884
RBM4	RBPmap_RBM4_gcgcgss_human	Heart	Arteria	0.548621	0.1	0.2779
RBM41	RBPmap_RBM41_wuacwuk_human	Heart	Arteria	-0.232523	0.1	0.3093
RBM42	RBPmap_RBM42_aacuamg_human	Heart	Arteria	-0.161394	1	0.7604
RBM45	RBPmap_RBM45_gacgamv_human	Heart	Arteria	1.52725	0.001	0.01
RBM5	RBPmap_RBM5_garggwr_human	Heart	Arteria	-0.390206	0.1	0.2696
RBM6	RBPmap_RBM6_hauccar_human	Heart	Arteria	-0.327286	0.1	0.2696
RBM8A	RBPmap_RBM8A_rygcgcb_human	Heart	Arteria	1.69032	0.1	0.3312
RBMS1	RBPmap_RBMS1_kauauas_human	Heart	Arteria	0.159871	1	0.7884
RBMS3	RBPmap_RBMS3_hauaua_human	Heart	Arteria	0.1414	1	0.6768
RBP1	RBPmap_RBP1_wcaacrr_drosophila	Heart	Arteria	-0.177007	1	1
RSF1	RBPmap_RSF1_acgacgv_drosophila	Heart	Arteria	0.251539	1	0.5993
SAMD4A	RBPmap_SAMD4A_gckgghm_human	Heart	Arteria	0.67281	0.01	0.0217
SART3	RBPmap_SART3_araaaam_human	Heart	Arteria	0.0850131	1	0.5993
SF1	RBPmap_SF1_acuaayv_drosophila	Heart	Arteria	-1.37742	1e-11	0
SFPQ	RBPmap_SFPQ_kurrukk_human	Heart	Arteria		1	1
SNRNP70	RBPmap_SNRNP70_rwucaag_human	Heart	Arteria	0.31264	0.1	0.2712
SNRPA	RBPmap_SNRPA_wugcacr_human	Heart	Arteria	-0.32294	0.1	0.3572
SRP54	RBPmap_SRP54_kkrgg_drosophila	Heart	Arteria		1	1
SRSF1	RBPmap_SRSF1_gragga_human	Heart	Arteria	-0.299473	1	1
SRSF10	RBPmap_SRSF10_agagavm_human	Heart	Arteria	-0.349409	0.01	0.1135
SRSF2	RBPmap_SRSF2_ggagwd_human	Heart	Arteria	-0.128744	1	1
SRSF7	RBPmap_SRSF7_acgacg_human	Heart	Arteria	0.506353	1	0.5993
SRSF9	RBPmap_SRSF9_akgavmr_human	Heart	Arteria	-0.542898	1	1
SRSF9	RBPmap_SRSF9_kgrwgsm_human	Heart	Arteria	-0.705608	0.001	0.0125
TARDBP	RBPmap_TARDBP_gaaugd_human	Heart	Arteria	0.0991447	1	0.7563
TIA1	RBPmap_TIA1_uuuuubk_human	Heart	Arteria	-0.103883	1	0.6799
TUT1	RBPmap_TUT1_mrauacu_human	Heart	Arteria	-1.73697	1	1
U2AF2	RBPmap_U2AF2_uuuuuyc_human	Heart	Arteria	0.0533295	1	0.7563
YBX1	RBPmap_YBX1_aacaucd_human	Heart	Arteria	0.0336644	1	0.8385
YBX2	RBPmap_YBX2_aacawcd_human	Heart	Arteria	-0.217613	1	1
ZC3H10	RBPmap_ZC3H10_ssagcgm_human	Heart	Arteria	-0.426533	1	1
ZC3H14	RBPmap_ZC3H14_uuuduuu_human	Heart	Arteria	-0.0561704	1	1
ZCRB1	RBPmap_ZCRB1_grhuuaa_human	Heart	Arteria	-0.463738	0.1	0.1472
ZNF638	RBPmap_ZNF638_bguusku_human	Heart	Arteria	-0.20443	1	0.7117
RC3H1	RC3H1	Heart	Arteria	-0.0253834	1	0.6799
SAMD4A	SAMD4A_M061_0_6	Heart	Arteria	0.27851	0.01	0.0613
SART3	SART3_M062_0_6	Heart	Arteria	0.117141	0.1	0.2712
SF1	SF1	Heart	Arteria	-0.0236692	1	0.7059
SFPQ	SFPQ	Heart	Arteria	-0.0087791	1	0.7317
SFPQ	SFPQ_M168_0_6	Heart	Arteria	0.0880247	1	0.7563
SNRNP70	SNRNP70_M068_0_6	Heart	Arteria	-0.0904698	1	1
SNRPA	SNRPA	Heart	Arteria	0.0142647	1	0.5993
SNRPA	SNRPA_M069_0_6	Heart	Arteria	-0.169651	0.1	0.4014
SNRPA	SNRPA_M317_0_6	Heart	Arteria	-0.182153	1	0.7463
SNRPA	SNRPA_M318_0_6	Heart	Arteria	0.273236	0.1	0.2779
SNRPA	SNRPA_M319_0_6	Heart	Arteria	0.804984	0.1	0.1476
SNRPA	SNRPA_M345_0_6	Heart	Arteria	-0.793877	0.1	0.1685
SNRPA	SNRPA_M346_0_6	Heart	Arteria	0.796586	1e-05	0.0001
SNRPA	SNRPA_M347_0_6	Heart	Arteria	1.70823	0.0001	0.0009
SNRPA	SNRPA_M348_0_6	Heart	Arteria	-0.126717	1	0.576
SRSF1	SRSF1_M102_0_6	Heart	Arteria	-0.0739598	1	1
SRSF1	SRSF1_M103_0_6	Heart	Arteria	-0.0739598	1	1
SRSF1	SRSF1_M104_0_6	Heart	Arteria	0.0670208	1	0.5907
SRSF1	SRSF1_M105_0_6	Heart	Arteria	0.0576035	1	0.6097
SRSF1	SRSF1_M106_0_6	Heart	Arteria	-0.0508295	1	1
SRSF1	SRSF1_M154_0_6	Heart	Arteria	-0.0811664	1	1
SRSF1	SRSF1_M272_0_6	Heart	Arteria	-0.236728	0.01	0.1135
SRSF1	SRSF1_M273_0_6	Heart	Arteria	1.43673	0.001	0.0034
SRSF1	SRSF1_M351_0_6	Heart	Arteria	-0.0085283	1	0.9015
SRSF10	SRSF10	Heart	Arteria		1	1
SRSF11	SRSF11	Heart	Arteria	0.00805772	1	0.6768
SRSF2	SRSF2	Heart	Arteria	-0.0096986	0.1	0.1169
SRSF2	SRSF2_M070_0_6	Heart	Arteria	-0.0099769	1	0.909
SRSF2	SRSF2_M274_0_6	Heart	Arteria	-0.371094	1	1
SRSF2	SRSF2_M332_0_6	Heart	Arteria	0.112953	1	0.6768
SRSF2	SRSF2_M352_0_6	Heart	Arteria	0.11726	1	0.3938
SRSF4	SRSF4	Heart	Arteria	0.0627107	1	0.5133
SRSF5	SRSF5	Heart	Arteria	-0.157983	0.001	0.0074
SRSF7	SRSF7_M071_0_6	Heart	Arteria	0.631092	0.01	0.1087
SRSF7	SRSF7_M331_0_6	Heart	Arteria	0.797285	0.01	0.048
SRSF7	SRSF7_M353_0_6	Heart	Arteria	-0.0751665	1	1
SRSF8	SRSF8	Heart	Arteria	-0.0137138	1	0.7513
SRSF9	SRSF9	Heart	Arteria	0.0200104	0.01	0.0613
SRSF9	SRSF9_M065_0_6	Heart	Arteria	-0.0528827	1	1
SRSF9	SRSF9_M072_0_6	Heart	Arteria	-0.178948	1	1
SRSF9	SRSF9_M333_0_6	Heart	Arteria	-0.0161588	1	1
TAF15	TAF15	Heart	Arteria	-0.0055869	1	1
TARDBP	TARDBP	Heart	Arteria	0.130258	0.0001	0.0016
TARDBP	TARDBP_M074_0_6	Heart	Arteria	0.0606562	1	0.6429
TIA1	TIA1	Heart	Arteria	0.0208708	1	0.7563
TIA1	TIA1_M075_0_6	Heart	Arteria	0.16843	0.1	0.1604
TIA1	TIA1_M156_0_6	Heart	Arteria	0.106311	0.1	0.3619
TRA2A	TRA2A	Heart	Arteria	-0.0085689	0.1	0.3514
TRNAU1AP	TRNAU1AP	Heart	Arteria	0.0712027	0.1	0.1396
U2AF2	U2AF2_M077_0_6	Heart	Arteria	-0.0307778	1	0.9722
UNK	UNK	Heart	Arteria	-0.0742121	0.1	0.1472
YBX2	YBX2_M082_0_6	Heart	Arteria	-0.120162	1	1
ZC3H10	ZC3H10_M083_0_6	Heart	Arteria	0.197814	1	0.5993
ZCRB1	ZCRB1	Heart	Arteria	-0.0275634	1	0.7317
ZCRB1	ZCRB1_M085_0_6	Heart	Arteria	0.0539645	1	0.8011
ZFP36	ZFP36	Heart	Arteria	-0.0059112	1	0.9228
ZFP36	ZFP36_M269_0_6	Heart	Arteria	-0.574331	0.01	0.1135
ZFP36	ZFP36_M350_0_6	Heart	Arteria	0.0357416	1	0.7951
ZNF326	ZNF326	Heart	Arteria	-0.0299596	0.1	0.2448
ZNF638	ZNF638_M155_0_6	Heart	Arteria	0.118206	1	0.6097
