## Supplementary material for "In heart failure reactivation of RNA-binding proteins drives the transcriptome into a fetal state": Table S17

Tissue 1	Tissue 2	Cell type	Mean (tissue 1)	Mean (tissue 2)	p-value (t-test)	FDR (Benjamini-Hochberg)
Heart failure (pre-LVAD)	Heart failure (post-LVAD)	endothelial	0.0592078284288506	0.0759888219959229	0.0976700133407556	0.156272021345209
Heart failure (pre-LVAD)	iPSC-CVPC	endothelial	0.0592078284288506	0.0706664769050336	0.0776635661408962	0.129439276901494
Heart failure (pre-LVAD)	Healthy heart (GTEx)	endothelial	0.0592078284288506	0.0554100341987649	0.553981569421929	0.633121793625062
Heart failure (pre-LVAD)	Healthy arteria (GTEx)	endothelial	0.0592078284288506	0.026255566410822	1.24392965561838e-05	4.52338056588501e-05
Heart failure (post-LVAD)	Healthy heart (GTEx)	endothelial	0.0759888219959229	0.0554100341987649	0.0323804907861126	0.0588736196111139
Heart failure (pre-LVAD)	Heart failure (post-LVAD)	immune	0.0210576703522273	0.0219262314513516	0.92511908873674	0.92511908873674
Heart failure (pre-LVAD)	iPSC-CVPC	immune	0.0210576703522273	0.00316895111483269	0.00110494360092442	0.00315698171692691
Heart failure (pre-LVAD)	Healthy heart (GTEx)	immune	0.0210576703522273	0.0340697874420603	0.0136964470559275	0.0288346253809001
Heart failure (pre-LVAD)	Healthy arteria (GTEx)	immune	0.0210576703522273	0.128384888958654	1.60077308654029e-24	3.20154617308058e-23
Heart failure (post-LVAD)	Healthy heart (GTEx)	immune	0.0219262314513516	0.0340697874420603	0.162141870398617	0.249449031382488
Heart failure (pre-LVAD)	Heart failure (post-LVAD)	fibroblast	0.0289508633751392	0.0338286699219158	0.705401646629341	0.762596374734422
Heart failure (pre-LVAD)	iPSC-CVPC	fibroblast	0.0289508633751392	0.000708441670575892	0.0112407346999853	0.0249794104444118
Heart failure (pre-LVAD)	Healthy heart (GTEx)	fibroblast	0.0289508633751392	0.0395365424889219	0.303382980944101	0.404510641258801
Heart failure (pre-LVAD)	Healthy arteria (GTEx)	fibroblast	0.0289508633751392	0.0678639842664906	0.00130947803778743	0.00349194143409982
Heart failure (post-LVAD)	Healthy heart (GTEx)	fibroblast	0.0338286699219158	0.0395365424889219	0.51851856367774	0.61002183962087
Heart failure (pre-LVAD)	Heart failure (post-LVAD)	myofibroblast	0.02119771131877	0.0123158483063319	0.00100341844507898	0.00308744136947377
Heart failure (pre-LVAD)	iPSC-CVPC	myofibroblast	0.02119771131877	0.0222355511238813	0.761663265829317	0.801750806136123
Heart failure (pre-LVAD)	Healthy heart (GTEx)	myofibroblast	0.02119771131877	0.0187943950477784	0.219549899420812	0.325259110253055
Heart failure (pre-LVAD)	Healthy arteria (GTEx)	myofibroblast	0.02119771131877	0.0247869633578212	0.240986250816106	0.344266072594437
Heart failure (post-LVAD)	Healthy heart (GTEx)	myofibroblast	0.0123158483063319	0.0187943950477784	0.00361201034979604	0.00849884788187305
Heart failure (pre-LVAD)	Heart failure (post-LVAD)	endocardial	0.0334943054861768	0.0238681363857817	0.0275588398159948	0.0524930282209425
Heart failure (pre-LVAD)	iPSC-CVPC	endocardial	0.0334943054861768	0.0981029031609635	4.57066161495397e-22	6.09421548660529e-21
Heart failure (pre-LVAD)	Healthy heart (GTEx)	endocardial	0.0334943054861768	0.0455020376266676	0.00140860396884949	0.00352150992212371
Heart failure (pre-LVAD)	Healthy arteria (GTEx)	endocardial	0.0334943054861768	0.0977538002977766	1.59346958601282e-20	1.59346958601282e-19
Heart failure (post-LVAD)	Healthy heart (GTEx)	endocardial	0.0238681363857817	0.0455020376266676	1.18510382150881e-06	5.26712809559472e-06
Heart failure (pre-LVAD)	Heart failure (post-LVAD)	cardiac muscle	0.739743907838512	0.701969549603958	0.313951671420474	0.405098930865128
Heart failure (pre-LVAD)	iPSC-CVPC	cardiac muscle	0.739743907838512	0.506688881188076	2.58990435758308e-09	1.29495217879154e-08
Heart failure (pre-LVAD)	Healthy heart (GTEx)	cardiac muscle	0.739743907838512	0.726703113978563	0.602104375041284	0.669004861156982
Heart failure (pre-LVAD)	Healthy arteria (GTEx)	cardiac muscle	0.739743907838512	0.00493815573509536	1.20325327629809e-14	6.87573300741765e-14
Heart failure (post-LVAD)	Healthy heart (GTEx)	cardiac muscle	0.701969549603958	0.726703113978563	0.419324800191092	0.508272485080111
Heart failure (pre-LVAD)	Heart failure (post-LVAD)	cardiac neuron	0.0117420912636889	0.0144908338138065	0.395949197900153	0.494936497375191
Heart failure (pre-LVAD)	iPSC-CVPC	cardiac neuron	0.0117420912636889	0.0552437082200775	1.56895509298858e-17	1.25516407439086e-16
Heart failure (pre-LVAD)	Healthy heart (GTEx)	cardiac neuron	0.0117420912636889	0.0120293647119971	0.908059948334152	0.92511908873674
Heart failure (pre-LVAD)	Healthy arteria (GTEx)	cardiac neuron	0.0117420912636889	0.0288453797863711	2.83688797912067e-06	1.13475519164827e-05
Heart failure (post-LVAD)	Healthy heart (GTEx)	cardiac neuron	0.0144908338138065	0.0120293647119971	0.270241588417756	0.37274701850725
Heart failure (pre-LVAD)	Heart failure (post-LVAD)	smooth muscle	0.0846056219366358	0.115611908520931	0.0259345823457087	0.0518691646914173
Heart failure (pre-LVAD)	iPSC-CVPC	smooth muscle	0.0846056219366358	0.24318508661656	1.42180061843106e-16	9.47867078954043e-16
Heart failure (pre-LVAD)	Healthy heart (GTEx)	smooth muscle	0.0846056219366358	0.0679547245052472	0.0633885590670604	0.11024097229054
Heart failure (pre-LVAD)	Healthy arteria (GTEx)	smooth muscle	0.0846056219366358	0.62117126118697	9.02891337138625e-49	3.6115653485545e-47
Heart failure (post-LVAD)	Healthy heart (GTEx)	smooth muscle	0.115611908520931	0.0679547245052472	0.000420319667526015	0.00140106555842005
